# TurboID proximity labeling reveals protein interaction networks for germline Argonautes

**DOI:** 10.64898/2026.09.21.753052

**Authors:** Sebastian Fuentes-Otalora, Samantha Del Borrello, Ismail I. Irshaid, Isaac Martinez Ugalde, Gwynneth McLeod, Veronica Venditti, Cassandra J. Wong, Anne-Claude Gringas, Julie M. Claycomb

## Abstract

In the germline, small RNA-mediated gene regulatory pathways are associated with phase separated condensates known as germ granules across species. Germ granules can be challenging to purify based on their biophysical properties, therefore we used an *in vivo* proximity labeling approach, TurboID, to define the proximal interaction networks of the germ granule-localized Argonaute proteins: CSR-1, PRG-1/Piwi, PPW-2/WAGO-3, WAGO-1 and WAGO-4, and the nuclear-enriched Argonaute HRDE-1 as a comparator, in *C. elegans*. We found that although CSR-1 and WAGO-4 bind to the same set of 22G-small RNAs and target an overlapping set of germline genes, they possess distinct proximal interaction networks. Displacement of WAGO-4 from the germ granules highlights distinct interactors involved in chromosome biology and points to a potential nuclear role for WAGO-4. PRG-1/Piwi, WAGO-1, and PPW-2/WAGO-3, act in a common pathway and share an interaction network, while HRDE-1 displays a distinct interaction network that highlights its potential to influence splicing, rather than its widely accepted role in histone modification. Performing TurboID on other sRNA pathway factors, including the RdRP RRF-1 led us to uncover a potential nuclear role for this protein, and overlapping our TurboID data with published proximity labeling data enabled us to identify a core set of eleven mostly uncharacterized proteins that play roles in fertility, germ granule organization, and transgenerational epigenetic inheritance. One of these factors, D2005.4, appears to be a heme-binding germ granule-localized protein with a Tetratricopeptide Repeat Domain that interacts with all germ granule AGOs and may play scaffolding or enzymatic roles in germ granules. Collectively, our work highlights the utility of proximity labelling to uncover insights into AGO and sRNA pathway factor function and identify new factors that could be of importance in germ cell biology.
