## Supplemental Table S2 for "TurboID proximity labeling reveals protein interaction networks for germline Argonautes"

### Sheet: Sheet1
Primer Number	Sequence	Purpose
JMCo484	AGGCAGAATGTGAACAAGACTCG	WT MosSCI ttTi5606 locus verification primer (Forward Primer)
JMCo485	ATCGGGAGGCGAACCTAACTG	WT MosSCI ttTi5606 locus verification primer (Reverse Primer)
JMCo824	cgagactttcctgtttttcgcaag	Genotyping tagged CSR-1b, (Forward Primer)
JMCo825	GACGATCGATGAGCTTCATTTGC	Genotyping tagged CSR-1b, (Reverse Primer)
JMCo3265	tctggctctgcttcttcgtt	MosSCI ttTi5606 insertion verification primer (Forward Primer)
JMCo3266	caattcatcccggtttctgt	MosSCI ttTi5606 insertion verification primer (Forward Primer)
JMCo3541	atcgaattcctcgtcccgactaa	Genotyping tagged EGO-1, (Forward Primer)
JMCo3542	CCCAGAAAGACACTTCCCAATGA	Genotyping tagged EGO-1, (Reverse Primer)
JMCo3543	gctcactgttgcattgtcaccac	Genotyping tagged RRF-1, (Forward Primer)
JMCo3544	AATCGCAGCAAGTGGAATCTCTG	Genotyping tagged RRF-1, (Reverse Primer)
JMCo3584	ggccaacgcgttttatgttttct	Genotyping tagged PRG-1, (Forward Primer)
JMCo3585	GCCAGAGCTTCCAGTTTTCGATT	Genotyping tagged PRG-1, (Reverse Primer)
JMCo3586	catttccgtgcacgatttttcag	Genotyping tagged PPW-2, (Forward Primer)
JMCo3587	GTTTTGTGTTCCGAGGTGACAGG	Genotyping tagged PPW-2, (Reverse Primer)
JMCo3588	tttgacggtttcggtttttaggc	Genotyping tagged ZNFX-1, (Forward Primer)
JMCo3589	TGAGAACTCGCTTGTCGGATAGC	Genotyping tagged ZNFX-1, (Reverse Primer)
JMCo3591	aatctcgcttattcggtgcag	Genotyping tagged WAGO-1, (Forward Primer)
JMCo3592	GTTCTTTTCCATCAAGCTCACG	Genotyping tagged WAGO-1, (Reverse Primer)
JMCo3767	tcaggacggtaaagcttttgtttca	Genotyping tagged HRDE-1, (Forward Primer)
JMCo3768	CTGAACATTCATCGTGTCCATCG	Genotyping tagged HRDE-1, (Reverse Primer)
JMCo3991	taaggcggagtgtcgttgtgctc	Genotyping tagged WAGO-4, (Forward Primer)
JMCo3992	TCGACGCCACACTTTCCTGGTTC	Genotyping tagged WAGO-4, (Reverse Primer)
JMCo3993	GTTGTCCCAATCCTCGTCGAGCT	Genotyping GFP, Anneals inside CRISPR GFP Insert (Forward Primer)
JMCo3994	CGCTTCTCGTTTGGGTCCTTGGA	Genotyping GFP, Anneals inside CRISPR GFP Insert (Reverse Primer)
JMCo4384	GGCTACGCGAAAAACACGGCTAC	D2005.4 forward primer (flanks GFP, anneals in exon 14)
JMCo4385	ggtagggctgcaaaacctcggta	D2005.4 reverse primer (flanks GFP, anneals in 3' UTR)
JMCo4741	gtctagcATGGATTGCGATT	D2005.4 CRISPR sgRNA #1
JMCo4742	CGAAGACTACAATGTGCAGC	D2005.4 CRISPR sgRNA #2
JMCo4743	GCAGTCAAAAGAAGATAGCA	D2005.4 CRISPR sgRNA #3
JMCo4744	AAAACACGGCTACTCGAACA	D2005.4 CRISPR sgRNA #4
JMCo4745	AGATCATGATATCGATTACA	D2005.4 CRISPR sgRNA #5
JMCo4746	tttaggcttcagagaagagtctagcATGGATTGCGACAAGGATGACGATGACAAGTAAtcttcgtgcaat	D2005.4 full knockout repair template
JMCo4747	tttaggcttcagagaagagtctagcATGGATTGCGAGCAGGCAAAATTTGTCAAGACGTACTACAGAAAG	D2005.4 N-term IDR deletion repair template
JMCo4748	GCTGAAGGAAGACACAAAGCAGTCAAAAGAAGATAACAAGgtaatttatttttttagaaatgccgttaaa	D2005.4 C-term IDR deletion repair template
JMCo4749	gcgtgctttttcgtgtgcatcct	D2005.4 full knockout forward genotyping primer
JMCo4750	cgcattgagatcgaaaggcagcg	D2005.4 full knockout reverse genotyping primer
JMCo4751	CTTGGCAAAACTTCCAACCGCGT	D2005.4 C-Term IDR deletion forward genotyping primer
JMCo4752	acgggtagggctgcaaaacctc	D2005.4 C-Term IDR deletion reverse genotyping primer
JMCo4753	gagggaaagcgtgttccgtggat	D2005.4 N-Term IDR deletion forward genotyping primer
JMCo4754	GCAGAGAAACGAAACTCGGGATCGA	D2005.4 N-Term IDR deletion reverse genotyping primer
