## Supplemental Table S1 for "TurboID proximity labeling reveals protein interaction networks for germline Argonautes"

### Sheet: Sheet1
Strains	Genotype	Source
N2		CGC
JMC164	csr-1(tor159[csr-1(mg660[G120*]),csr-1 exon2::GFP::Flag IV:7958598] IV) IV	Charlesworth, et al 2021 (34)
JMC213	tor149[GFP::3xFLAG::prg-1] I	Seroussi, et al 2023 (3)
JMC219	tor113[GFP::3xFLAG::wago-1] I	Seroussi, et al 2023 (3)
JMC221	tor115[GFP::3xFLAG::ppw-2] I	Seroussi, et al 2023 (3)
JMC223	tor117[wago-4::GFP::FLAG] II	Lev et al 2019
JMC231	tor125[GFP::3xFLAG::hrde-1] III	Seroussi, et al 2023 (3)
JMC251	rrf-1(tor154[GFP::rrf-1]) I	This Study
JMC260	csr-1(tor159[csr-1(mg660[G120*]),csr-1 exon2::GFP::Flag IV:7958598] IV) IV; znfx-1(gg634[HA::tagRFP::znfx-1]) II	This Study
JMC306	wago-4(tor117[gfp::3xflag::wago-4]) II, znfx-1(gg634[HA::tagRFP::znfx-1]) II; pgl-1(cmp226[pgl-1::bfp::3xFLAG]) IV	This Study
JMC307	(torxxx[3xha::turbo-ID::znfx-1 exon 1]) II	This Study
JMC346	ego-1(tor173[GFP::ego-1]) I	This Study
JMC354	wago-4(tor117[gfp::3xflag::wago-4]) II, vieSi142[pAD861; Ppie-1::vhhGFP4::HA::TurboID::operon-linker::mCherry::his-11::tbb-2 3’UTR; cb unc-119(+)] II; unc-119(ed3) III	This Study
JMC366	vieSi142[pAD861; Ppie-1::vhhGFP4::HA::TurboID::operon-linker::mCherry::his-11::tbb-2 3’UTR; cb unc-119(+)] II; unc-119(ed3) III, csr-1(tor159[csr-1(mg660[G120*]),csr-1 exon2::GFP::Flag IV:7958598] IV) IV	This Study
JMC375	tor115[ppw-2::GFP::FLAG] I; vieSi142[pAD861; Ppie-1::vhhGFP4::HA::TurboID::operon-linker::mCherry::his-11::tbb-2 3’UTR; cb unc-119(+)] II; unc-119(ed3) III	This Study
JMC377	tor149[prg-1::GFP::3xFLAG] I; vieSi142[pAD861; Ppie-1::vhhGFP4::HA::TurboID::operon-linker::mCherry::his-11::tbb-2 3’UTR; cb unc-119(+)] II; unc-119(ed3) III	This Study
JMC378	tor113[wago-1::GFP::FLAG] I; vieSi142[pAD861; Ppie-1::vhhGFP4::HA::TurboID::operon-linker::mCherry::his-11::tbb-2 3’UTR; cb unc-119(+)] II; unc-119(ed3) III	This Study
JMC386	tor173[GFP::ego-1] I; vieSi142[pAD861; Ppie-1::vhhGFP4::HA::TurboID::operon-linker::mCherry::his-11::tbb-2 3’UTR; cb unc-119(+)] II; unc-119(ed3) III	This Study
JMC387	tor154[GFP::rrf-1] I; vieSi142[pAD861; Ppie-1::vhhGFP4::HA::TurboID::operon-linker::mCherry::his-11::tbb-2 3’UTR; cb unc-119(+)] II; unc-119(ed3) III; tor141[alg-3::GFP::FLAG] IV	This Study
JMC 388	vieSi142[pAD861; Ppie-1::vhhGFP4::HA::TurboID::operon-linker::mCherry::his-11::tbb-2 3’UTR; cb unc-119(+)], (gg544[3xflag::gfp::znfx-1]) II; unc-119(ed3) III	This Study
SX1263	[Pmex-5::gfp::h2b::tbb-2 (mjIs134 II)]	Sapetschnig, et al 2015 (107)
DAM1284	vieSi142[pAD861; Ppie-1::vhhGFP4::HA::TurboID::operon-linker::mCherry::his-11::tbb-2 3’UTR; cb unc-119(+)] II; unc-119(ed3) III	Holzer, et al 2022 (33)
JMC450	glh-1(jog50[glh-1F→A]) I; glh-4(jog16[glh-4F→A]) I; glh-2(jog49[glh-2 ΔFG]) I; wago-4(gg620[3xFLAG::GFP::wago-4]) II; vieSi142[pAD861; Ppie-1::vhhGFP4::HA::TurboID::operon-linker::mCherry::his-11::tbb-2 3’UTR; cb unc-119(+)] II	This Study
JMC447	(ust638)[D2005.4::GFP::3xFlag] I; vieSi142[pAD861; Ppie-1::vhhGFP4::HA::TurboID::operon-linker::mCherry::his-11::tbb-2 3’UTR; cb unc-119(+)] II	This Study
SHG2875	(ust638)[D2005.4::GFP::3xFlag] I	Huang, et al 2024 (13)
JMC503	(tor194)[D2005.4(ΔD4-Q171)::GFP::3xFlag] I	This Study
JMC501	(tor195)[D2005.4(ΔS859-N1046)::GFP::3xFlag] I	This Study
JMC498	(tor196)ΔD2005.4	This Study
SS142a	glh-1(jog50[glh-1F→A]) I; glh-4(jog16[glh-4F→A]) I; glh-2(jog49[glh-2 ΔFG]) I; wago-4(gg620[3xFLAG::GFP::wago-4]) II	Jelenic, et al 2025 (25)
